# PFOA induced metabolic and immune perturbations in a SARS-2 infection model

**DOI:** 10.64898/2026.02.21.707085

**Authors:** Deanna N. Lanier, Dawne Rowe Haas, Mario Uchimiya, Cheryl Jones, Scott Johnson, Kaori Sakamoto, Jessie R. Chappel, Allison N. Fry, Franklin E. Leach, Jamie DeWitt, Tracey Woodlief, David A. Gaul, Erin S. Baker, Facundo M. Fernández, Stephen M. Tompkins, Arthur S. Edison

## Abstract

This study evaluates the impact of PFOA exposure on the metabolome and immune response to SARS-2 using a ferret model. Ferrets were separated into control or PFOA-exposed groups (10/mg/kg/day) and challenged with SARS-2. Longitudinal analyses encompassing clinical assessments, serological profiling, histopathology, and untargeted nuclear magnetic resonance (NMR) metabolomics revealed significant metabolic and immunological perturbations. We found prominent effects of PFOA exposure on metabolism, which resulted in altered metabolic responses to SARS-2 infection. PFOA exposure was also associated with impaired immune function, as evidenced by decreased serum IgG levels, increased viral loads, and prolonged peak infectivity. These findings underscore the consequences of PFOA exposure on host metabolism and immunity during infectious diseases.
