## Supplemental Table 6 for "PFOA induced metabolic and immune perturbations in a SARS-2 infection model"

### Sheet: Tissue Titers 
	Study ID/Tissue	NT	UT	LT	LU
Control	1.1	50	50	50	50
	1.2	106000	50	50	50
	1.3	11500000	50	50	50
PFOA	2.1	1270000	50	50	50
	2.2	8940000	50	50	50
	2.3	2810000	50	50	50

### Sheet: Test_Result
Table Analyzed	Tissue Titers- Log 10 PFU per gram - Grouped Values
Column A	Control
vs.	vs.
Column B	PFOA
Test details
Test name	Mann-Whitney test
Comparison for each test	Compare ranks
Multiple comparisons	False Discovery Rate (FDR)
Method	Two-stage step-up (Benjamini, Krieger, and Yekutieli)
Desired FDR (Q)	0.05
Number of tests performed	4
Number of rows omitted	0
	Discovery?	P value	Mean rank of Control	Mean rank of PFOA	Mean rank diff.	Mann-Whitney U	q value
NT	No	0.7	3	4	-1	3	>0.999999
UT	No	>0.999999	3.5	3.5	0	4.5	>0.999999
LT	No	>0.999999	3.5	3.5	0	4.5	>0.999999
LU	No	>0.999999	3.5	3.5	0	4.5	>0.999999
