## Supplemental Table 1 for "PFOA induced metabolic and immune perturbations in a SARS-2 infection model"

### Sheet: PFOA_Data
Run_ID	Sample_ID	GroupID	TimeID	Sample_Desc	Peak_Height	Peak_Area	Peak_Area_log
8	15	NoPFAS	7D	15_1.3_7DPE	726000	1970000	6.29447
16	48	HighPFAS	21D	48_3.4_21DPE	1190000000	5000000000	9.69897
18	25	NoPFAS	14D	25_1.1_14DPE	803000	2140000	6.33041
20	5	LowPFAS	BL	5_2.1_BL	194000	462000	5.66464
23	26	NoPFAS	14D	26_1.2_14DPE	77300	253000	5.40312
27	44	LowPFAS	21D	44_2.4_21DPE	104000000	285000000	8.45484
28	18	LowPFAS	7D	18_2.2_7DPE	1140000000	5320000000	9.72591
29	45	HighPFAS	21D	45_3.1_21DPE	146000000	392000000	8.59329
31	37	NoPFAS	21D	37_1.1_21DPE	181000	514000	5.71096
32	17	LowPFAS	7D	17_2.1_7DPE	1220000000	5310000000	9.72509
34	10	HighPFAS	BL	10_3.2_BL	175000	417000	5.62014
38	30	LowPFAS	14D	30_2.2_14DPE	1270000000	5660000000	9.75282
39	39	NoPFAS	21D	39_1.3_21DPE	2140000	5810000	6.76418
42	19	LowPFAS	7D	19_2.3_7DPE	1460000000	5720000000	9.7574
48	21	HighPFAS	7D	21_3.1_7DPE	1420000000	7000000000	9.8451
52	46	HighPFAS	21D	46_3.2_21DPE	1320000000	3340000000	9.52375
59	4	NoPFAS	BL	4_1.4_BL	162000	428000	5.63144
60	32	LowPFAS	14D	32_2.4_14DPE	171000000	447000000	8.65031
61	24	HighPFAS	7D	24_3.4_7DPE	1290000000	6200000000	9.79239
63	9	HighPFAS	BL	9_3.1_BL	189000	446000	5.64933
68	22	HighPFAS	7D	22_3.2_7DPE	1380000000	6840000000	9.83506
74	23	HighPFAS	7D	23_3.3_7DPE	1490000000	6420000000	9.80754
76	2	NoPFAS	BL	2_1.2_BL	169000	391000	5.59218
80	28	NoPFAS	14D	28_1.4_14DPE	150000	984000	5.993
81	41	LowPFAS	21D	41_2.1_21DPE	1360000000	6500000000	9.81291
88	20	LowPFAS	7D	20_2.4_7DPE	1210000000	5510000000	9.74115
96	40	NoPFAS	21D	40_1.4_21DPE	368000	960000	5.98227
101	8	LowPFAS	BL	8_2.4_BL	167000	354000	5.549
113	33	HighPFAS	14D	33_3.1_14DPE	1450000000	7380000000	9.86806
114	14	NoPFAS	7D	14_1.2_7DPE	624000	1520000	6.18184
115	42	LowPFAS	21D	42_2.2_21DPE	1240000000	5750000000	9.75967
118	29	LowPFAS	14D	29_2.1_14DPE	45100000	113000000	8.05308
119	6	LowPFAS	BL	6_2.2_BL	174000	427000	5.63043
122	11	HighPFAS	BL	11_3.3_BL	631000	1590000	6.2014
123	36	HighPFAS	14D	36_3.4_14DPE	1310000000	7070000000	9.84942
124	13	NoPFAS	7D	13_1.1_7DPE	482000	1210000	6.08279
132	43	LowPFAS	21D	43_2.3_21DPE	544000000	1650000000	9.21748
134	1	NoPFAS	BL	1_1.1_BL	144000	358000	5.55388
136	47	HighPFAS	21D	47_3.3_21DPE	1020000000	4040000000	9.60638
141	16	NoPFAS	7D	16_1.4_7DPE	960000	2640000	6.4216
147	7	LowPFAS	BL	7_2.3_BL	140000	339000	5.5302
148	12	HighPFAS	BL	12_3.4_BL	42100	64600	4.81023
152	35	HighPFAS	14D	35_3.3_14DPE	697000000	2230000000	9.3483
158	3	NoPFAS	BL	3_1.3_BL	30900	54300	4.7348
166	31	LowPFAS	14D	31_2.3_14DPE	1330000000	6930000000	9.84073
167	27	NoPFAS	14D	27_1.3_14DPE	478000	1240000	6.09342
169	34	HighPFAS	14D	34_3.2_14DPE	1490000000	7980000000	9.902
176	38	NoPFAS	21D	38_1.2_21DPE	2130000	5530000	6.74273

### Sheet: PFOA_Summary
GroupID	TimeID	Peak_Area_log	sd
NoPFAS	BL	5.37808	0.430018
NoPFAS	7D	6.24517	0.145989
NoPFAS	14D	5.95499	0.39417
NoPFAS	21D	6.30003	0.53522
LowPFAS	BL	5.59357	0.0643214
LowPFAS	7D	9.73739	0.015246
LowPFAS	14D	9.07423	0.869955
LowPFAS	21D	9.31123	0.631128
HighPFAS	BL	5.57028	0.572921
HighPFAS	7D	9.82002	0.0243187
HighPFAS	14D	9.74195	0.263329
HighPFAS	21D	9.3556	0.513222

### Sheet: PFOA_Ttest
TimeID	.y.	group1	group2	n1	n2	statistic	df	p	p.adj	p.adj.signif	y.position	groups	x	xmin	xmax	Percent Change of mean
BL	Peak_Area_log	NoPFAS	LowPFAS	4	4	-0.991221	3.13417	0.392	1	ns	6.66464	NoPFAS, LowPFAS	1	0.733333	1	4.00687
BL	Peak_Area_log	NoPFAS	HighPFAS	4	4	-0.536609	5.56582	0.612	1	ns	7.4471	NoPFAS, HighPFAS	1	0.733333	1.26667	3.57376
BL	Peak_Area_log	LowPFAS	HighPFAS	4	4	0.0808057	3.07561	0.941	1	ns	8.22956	LowPFAS, HighPFAS	1	1	1.26667	-0.416426
7D	Peak_Area_log	NoPFAS	LowPFAS	4	4	-47.5835	3.06543	1.69e-05	0.0002028	***	10.3656	NoPFAS, LowPFAS	2	1.73333	2	55.9186
7D	Peak_Area_log	NoPFAS	HighPFAS	4	4	-48.3086	3.16636	1.2e-05	0.000144	***	11.1481	NoPFAS, HighPFAS	2	1.73333	2.26667	57.2417
7D	Peak_Area_log	LowPFAS	HighPFAS	4	4	-5.7578	5.04267	0.002	0.024	*	11.9306	LowPFAS, HighPFAS	2	2	2.26667	0.848603
14D	Peak_Area_log	NoPFAS	LowPFAS	4	4	-6.53185	4.18194	0.002	0.024	*	10.5266	NoPFAS, LowPFAS	3	2.73333	3	52.3804
14D	Peak_Area_log	NoPFAS	HighPFAS	4	4	-15.9774	5.23302	1.22e-05	0.0001464	***	11.3091	NoPFAS, HighPFAS	3	2.73333	3.26667	63.593
14D	Peak_Area_log	LowPFAS	HighPFAS	4	4	-1.46922	3.54516	0.224	1	ns	12.0916	LowPFAS, HighPFAS	3	3	3.26667	7.35833
21D	Peak_Area_log	NoPFAS	LowPFAS	4	4	-7.27767	5.84405	0.000386	0.004632	**	10.4636	NoPFAS, LowPFAS	4	3.73333	4	47.7965
21D	Peak_Area_log	NoPFAS	HighPFAS	4	4	-8.24131	5.98946	0.000174	0.002088	**	11.2461	NoPFAS, HighPFAS	4	3.73333	4.26667	48.5007
21D	Peak_Area_log	LowPFAS	HighPFAS	4	4	-0.109086	5.7605	0.917	1	ns	12.0286	LowPFAS, HighPFAS	4	4	4.26667	0.476505

### Sheet: Weight_Data
Run_ID	Sample_ID	GroupID	TimeID	Sample_Desc	Weight	Weightt_log
8	15	NoPFAS	7D	15_1.3_7DPE	1.44	0.526069
16	48	HighPFAS	21D	48_3.4_21DPE	1.352	0.435095
18	25	NoPFAS	14D	25_1.1_14DPE	1.152	0.204141
20	5	LowPFAS	BL	5_2.1_BL	1.316	0.396159
23	26	NoPFAS	14D	26_1.2_14DPE	1.404	0.489543
27	44	LowPFAS	21D	44_2.4_21DPE	1.444	0.530071
28	18	LowPFAS	7D	18_2.2_7DPE	1.186	0.246104
29	45	HighPFAS	21D	45_3.1_21DPE	1.45	0.536053
31	37	NoPFAS	21D	37_1.1_21DPE	1.212	0.27739
32	17	LowPFAS	7D	17_2.1_7DPE	1.314	0.393965
34	10	HighPFAS	BL	10_3.2_BL	1.316	0.396159
38	30	LowPFAS	14D	30_2.2_14DPE	1.194	0.255803
39	39	NoPFAS	21D	39_1.3_21DPE	1.436	0.522056
42	19	LowPFAS	7D	19_2.3_7DPE	1.37	0.454176
48	21	HighPFAS	7D	21_3.1_7DPE	1.402	0.487486
52	46	HighPFAS	21D	46_3.2_21DPE	1.366	0.449957
59	4	NoPFAS	BL	4_1.4_BL	1.144	0.194087
60	32	LowPFAS	14D	32_2.4_14DPE	1.396	0.481299
61	24	HighPFAS	7D	24_3.4_7DPE	1.33	0.411426
63	9	HighPFAS	BL	9_3.1_BL	1.378	0.462576
68	22	HighPFAS	7D	22_3.2_7DPE	1.33	0.411426
74	23	HighPFAS	7D	23_3.3_7DPE	1.402	0.487486
76	2	NoPFAS	BL	2_1.2_BL	1.36	0.443607
80	28	NoPFAS	14D	28_1.4_14DPE	1.178	0.23634
81	41	LowPFAS	21D	41_2.1_21DPE	1.322	0.402722
88	20	LowPFAS	7D	20_2.4_7DPE	1.37	0.454176
96	40	NoPFAS	21D	40_1.4_21DPE	1.176	0.233888
101	8	LowPFAS	BL	8_2.4_BL	1.35	0.432959
113	33	HighPFAS	14D	33_3.1_14DPE	1.41	0.495695
114	14	NoPFAS	7D	14_1.2_7DPE	1.41	0.495695
115	42	LowPFAS	21D	42_2.2_21DPE	1.218	0.284514
118	29	LowPFAS	14D	29_2.1_14DPE	1.314	0.393965
119	6	LowPFAS	BL	6_2.2_BL	1.16	0.214125
122	11	HighPFAS	BL	11_3.3_BL	1.39	0.475085
123	36	HighPFAS	14D	36_3.4_14DPE	1.366	0.449957
124	13	NoPFAS	7D	13_1.1_7DPE	1.176	0.233888
132	43	LowPFAS	21D	43_2.3_21DPE	1.458	0.543991
134	1	NoPFAS	BL	1_1.1_BL	1.106	0.145351
136	47	HighPFAS	21D	47_3.3_21DPE	1.454	0.540027
141	16	NoPFAS	7D	16_1.4_7DPE	1.182	0.24123
147	7	LowPFAS	BL	7_2.3_BL	1.342	0.424385
148	12	HighPFAS	BL	12_3.4_BL	1.342	0.424385
152	35	HighPFAS	14D	35_3.3_14DPE	1.442	0.528071
158	3	NoPFAS	BL	3_1.3_BL	1.394	0.479231
166	31	LowPFAS	14D	31_2.3_14DPE	1.408	0.493647
167	27	NoPFAS	14D	27_1.3_14DPE	1.424	0.509949
169	34	HighPFAS	14D	34_3.2_14DPE	1.354	0.437228
176	38	NoPFAS	21D	38_1.2_21DPE	1.442	0.528071

### Sheet: Weight_Summary
GroupID	TimeID	Weightt_log	sd
NoPFAS	BL	0.315569	0.170206
NoPFAS	7D	0.374221	0.158318
NoPFAS	14D	0.359993	0.162122
NoPFAS	21D	0.390351	0.156582
LowPFAS	BL	0.366907	0.103061
LowPFAS	7D	0.387105	0.0981926
LowPFAS	14D	0.406179	0.109629
LowPFAS	21D	0.440324	0.121781
HighPFAS	BL	0.439551	0.0360816
HighPFAS	7D	0.449456	0.0439133
HighPFAS	14D	0.477738	0.0419075
HighPFAS	21D	0.490283	0.0555014

### Sheet: Weight_Ttest
TimeID	.y.	group1	group2	n1	n2	statistic	df	p	p.adj	p.adj.signif	y.position	groups	x	xmin	xmax
BL	Weightt_log	NoPFAS	LowPFAS	4	4	-0.516022	4.93916	0.628	1	ns	0.49704	NoPFAS, LowPFAS	1	0.733333	1
BL	Weightt_log	NoPFAS	HighPFAS	4	4	-1.42518	3.26909	0.242	1	ns	0.5136	NoPFAS, HighPFAS	1	0.733333	1.26667
BL	Weightt_log	LowPFAS	HighPFAS	4	4	-1.33055	3.72453	0.259	1	ns	0.53016	LowPFAS, HighPFAS	1	1	1.26667
7D	Weightt_log	NoPFAS	LowPFAS	4	4	-0.138325	5.01055	0.895	1	ns	0.54304	NoPFAS, LowPFAS	2	1.73333	2
7D	Weightt_log	NoPFAS	HighPFAS	4	4	-0.915861	3.4589	0.419	1	ns	0.5596	NoPFAS, HighPFAS	2	1.73333	2.26667
7D	Weightt_log	LowPFAS	HighPFAS	4	4	-1.15932	4.15386	0.309	1	ns	0.57616	LowPFAS, HighPFAS	2	2	2.26667
14D	Weightt_log	NoPFAS	LowPFAS	4	4	-0.471982	5.26915	0.656	1	ns	0.53304	NoPFAS, LowPFAS	3	2.73333	3
14D	Weightt_log	NoPFAS	HighPFAS	4	4	-1.40632	3.39913	0.244	1	ns	0.5496	NoPFAS, HighPFAS	3	2.73333	3.26667
14D	Weightt_log	LowPFAS	HighPFAS	4	4	-1.21942	3.85843	0.292	1	ns	0.56616	LowPFAS, HighPFAS	3	3	3.26667
21D	Weightt_log	NoPFAS	LowPFAS	4	4	-0.503852	5.65712	0.633	1	ns	0.57304	NoPFAS, LowPFAS	4	3.73333	4
21D	Weightt_log	NoPFAS	HighPFAS	4	4	-1.20308	3.74212	0.299	1	ns	0.5896	NoPFAS, HighPFAS	4	3.73333	4.26667
21D	Weightt_log	LowPFAS	HighPFAS	4	4	-0.746589	4.19469	0.495	1	ns	0.60616	LowPFAS, HighPFAS	4	4	4.26667
