## Supplemental Table 3 for "PFOA induced metabolic and immune perturbations in a SARS-2 infection model"

### Sheet: Blood Chemistry Analytes
	-7P								-1P								-7C
	2-1	2-2	2-3	2-4	3-1	3-2	3-3	3-4	2-1	2-2	2-3	2-4	3-1	3-2	3-3	3-4	1-1	1-2	1-3	1-4	1-5	1-6	1-7	1-8
Na+	149	150	151	150	148	149	151	150	146	148	147	148	147	151	146	147	149	148	149	149	148	152	149	148
K+	4.5	4.3	4.3	4.1	4.8	4.3	4.5	4.3	4.6	4.2	4.4	4.7	4.7	4.5	4.5	4.7	4.3	4.5	4.4	4	4.6	4.5	4.5	4.9
Cl-	111	114	114	113	108	109	112	114	111	113	111	111	110	111	113	110	114	111	114	115	113	116	115	113
Bicarb	26	23	27	25	28	29	26	27	23	23	25	24	27	28	22	25	24	25	26	25	22	24	26	24
AG	17	17	15	16	17	16	18	14	17	16	15	17	15	17	16	16	15	16	13	14	18	16	13	16
BUN	34	35	31	35	38	24	31	34	27	24	28	29	31	29	24	31	42	34	30	28	41	35	38	37
Crt	0.7	0.7	0.7	0.8	0.8	0.6	0.7	0.7	0.8	0.8	0.8	0.7	0.9	0.9	0.8	0.9	0.7	0.6	0.7	0.4	0.8	0.6	0.8	0.8
TP	6.6	6.5	5.6	6.2	6.2	6.2	6.3	5.8	6.2	5.8	5.4	5.8	5.3	5.5	6.2	5.8	5.7	6	5.3	5.1	5.4	5.6	5.1	5.2
Alb	3.5	3.4	3.8	3.6	3.7	4.4	3.2	3.6	3.4	3	3.5	3.3	3.2	3.8	2.7	3.5	3.1	3.6	3.5	3.3	3.4	3.4	3	3.1
Glob	3.1	3.1	1.8	2.6	2.5	1.8	3.1	2.2	2.8	2.8	1.9	2.5	2.1	1.7	3.5	2.3	2.6	2.4	1.8	1.8	2	2.2	2.1	2.1
A:G	1.1	1.1	2.1	1.4	1.5	2.4	1	1.6	1.2	1.1	1.8	1.3	1.5	2.2	0.8	1.5	1.2	1.5	1.9	1.8	1.7	1.5	1.4	1.5
ALP	61	38	27	53	28	20	47	45	40	33	16	32	24	16	20	31	38	94	21	24	40	33	28	23
ALT	148	116	60	144	130	112	129	130	92	83	55	98	95	81	76	89	82	115	63	108	126	177	71	109
Glu	107	90	112	102	134	133	94	94	96	96	103	105	104	100	116	96	110	98	102	119	91	105	107	116
Calcium	9.5	9.1	9.2	9.4	9.7	9.7	9.5	9.2	9.1	9	9.1	9	9.1	9.5	8.9	8.9	9.1	9.1	9.3	9.2	9.1	9.4	9	9.1
Phosp	6.3	6.9	7	5.8	8.4	5.7	7.6	6.7	5.1	6	5.8	6	5.6	5.9	5.6	5.5	6.4	6.3	5.8	5.8	6.6	6.4	6.1	6.4
Mag	2.1	2.2	2.3	2.2	2.6	2.6	2.3	2.4	2.1	2.1	2.2	2.1	2.4	2.5	2.1	2.2	2.5	2.1	2.3	2.2	2.4	2.2	2.3	2.3
Chol	179	166	187	186	184	218	124	155	194	166	201	194	182	191	117	184	127	142	126	132	129	126	124	139
TBili	0	0.1	0	0.1	0	0	0	0.1	0	0	0	0	0	0	0	0	0	0	0	0	0	0	0.1	0.1

### Sheet: -7C vs -7P
	Discovery?	P value	Mean rank of -7P	Mean rank of -7C	Mean rank diff.	Mann-Whitney U	q value
Na+	No	0.11049	10.31	6.688	3.625	17.5	0.298322		Test details
K+	No	0.363015	7.375	9.625	-2.25	23	0.527768		Test name	Mann-Whitney test
Cl-	No	0.086713	6.438	10.56	-4.125	15.5	0.273147		Comparison for each test	Compare ranks
Bicarb	No	0.029371	11	6	5	12	0.111021		Multiple comparisons	False Discovery Rate (FDR)
AG	No	0.165967	10.19	6.813	3.375	18.5	0.313678		Method	Two-stage step-up (Benjamini, Krieger, and Yekutieli)
BUN	No	0.286713	7.188	9.813	-2.625	21.5	0.451573		Desired FDR (Q)	5.00%
Crt	No	0.803419	8.875	8.125	0.75	29	0.893213
TP	Yes	0.001088	12.06	4.938	7.125	3.5	0.020559
Alb	No	0.022378	11.19	5.813	5.375	10.5	0.109406
Glob	No	0.144678	10.25	6.75	3.5	18	0.313678
A:G	No	0.553691	7.75	9.25	-1.5	26	0.69765
ALP	No	0.426263	9.5	7.5	2	24	0.575455
ALT	No	0.152292	10.25	6.75	3.5	18	0.313678
Glu	No	0.938617	8.375	8.625	-0.25	31	0.985548
Calcium	No	0.023155	11.19	5.813	5.375	10.5	0.109406
Phosp	No	0.2	10.06	6.938	3.125	19.5	0.343636
Mag	No	0.704584	9	8	1	28	0.83229
Chol	No	0.007459	11.56	5.438	6.125	7.5	0.07049
TBili	No	>0.999999	9	8	1	28	0.994737

### Sheet: -7C vs -1P
	Discovery?	P value	Mean rank of -1P	Mean rank of -7C	Mean rank diff.	Mann-Whitney U	q value
Na+	No	0.013209	5.75	11.25	-5.5	10	0.050194		Test details
K+	No	0.415695	9.5	7.5	2	24	0.493638		Test name	Mann-Whitney test
Cl-	Yes	0.005594	5.25	11.75	-6.5	6	0.035431		Comparison for each test	Compare ranks
Bicarb	No	0.915307	8.375	8.625	-0.25	31	0.939549		Multiple comparisons	False Discovery Rate (FDR)
AG	No	0.202797	10.06	6.938	3.125	19.5	0.385315		Method	Original FDR method (Benjamini and Hochberg)
BUN	Yes	0.005284	5.313	11.69	-6.375	6.5	0.035431		Desired FDR (Q)	5.00%
Crt	No	0.022844	11.25	5.75	5.5	10	0.072339
TP	No	0.059052	10.75	6.25	4.5	14	0.160284
Alb	No	0.939549	8.625	8.375	0.25	31	0.939549
Glob	No	0.264802	9.875	7.125	2.75	21	0.387018
A:G	No	0.372339	7.375	9.625	-2.25	23	0.471629
ALP	No	0.29122	7.188	9.813	-2.625	21.5	0.395227
ALT	No	0.194872	6.875	10.13	-3.25	19	0.385315
Glu	No	0.264336	7.125	9.875	-2.75	21	0.387018
Calcium	No	0.137063	6.75	10.25	-3.5	18	0.325524
Phosp	Yes	0.005594	5.375	11.63	-6.25	7	0.035431
Mag	No	0.228904	7	10	-3	20	0.387018
Chol	Yes	0.009635	11.5	5.5	6	8	0.045765
TBili	No	0.466667	7.5	9.5	-2	24	0.521569
