## Supplemental Table 5 for "PFOA induced metabolic and immune perturbations in a SARS-2 infection model"

### Sheet: NW SARS-2 PFU ml  Raw Values
	Control								PFOA
Study ID/Day	1-1	1-2	1-3	1-4	1-5	1-6	1-7	1-8	2-1	2-2	2-3	2-4	3-1	3-2	3-3	3-4
1	200	100	30	70	10	2000	20	5	20	0	30	30	30	70	400	200
3	5	60	40	50	5	5	60	5	4000	400	100	900	5	700	3000	500
5				40	60	400	2000	200				400	400	60	100	200
7				5	5	40	200	20				5	30	5	5	5
9				5	5	5	5	5				5	5	5	5	5

### Sheet: NW SARS-2 PFU ml Transformed
	Control								PFOA
Study ID/Day	1-1	1-2	1-3	1-4	1-5	1-6	1-7	1-8	2-1	2-2	2-3	2-4	3-1	3-2	3-3	3-4
1	2.30103	2	1.47712	1.8451	1	3.30103	1.30103	0.69897	1.30103		1.47712	1.47712	1.47712	1.8451	2.60206	2.30103
3	0.69897	1.77815	1.60206	1.69897	0.69897	0.69897	1.77815	0.69897	3.60206	2.60206	2	2.95424	0.69897	2.8451	3.47712	2.69897
5				1.60206	1.77815	2.60206	3.30103	2.30103				2.60206	2.60206	1.77815	2	2.30103
7				0.69897	0.69897	1.60206	2.30103	1.30103				0.69897	1.47712	0.69897	0.69897	0.69897
9				0.69897	0.69897	0.69897	0.69897	0.69897				0.69897	0.69897	0.69897	0.69897	0.69897

### Sheet: Mixed Effects Analysis of PFU
Mixed effects model of PFU post challenge
Fixed effects (type III)	P value	P value summary	Statistically significant (P < 0.05)?	F (DFn, DFd)	Geisser-Greenhouse's epsilon
Row Factor	0.0002	***	Yes	F (2.318, 22.02) = 11.50	0.5796
Column Factor	0.3953	ns	No	F (1, 14) = 0.7691
Row Factor x Column Factor	0.0125	*	Yes	F (2.318, 22.02) = 5.060	0.5796
Random effects	SD	Variance
Subject	0.1104	0.01218
Residual	0.6089	0.3708
Difference between column means
Predicted mean of Control	1.46
Predicted mean of PFOA	1.609
Difference between predicted means	-0.149
SE of difference	0.1699
95% CI of difference	-0.5135 to 0.2154
Data summary
Number of columns (Column Factor)	2
Number of rows (Row Factor)	5
Number of subjects (Subject)	16
Number of missing values	18
Number of families	1
Number of comparisons per family	5
Alpha	0.05
Šídák's multiple comparisons test	Mean diff.	95.00% CI of diff.	Below threshold?	Summary	Adjusted P Value
Control - PFOA
1	0.09309	-0.9870 to 1.173	No	ns	0.9997
3	-1.403	-2.567 to -0.2394	Yes	*	0.0163
5	0.06021	-1.203 to 1.324	No	ns	>0.9999
7	0.4658	-0.7856 to 1.717	No	ns	0.7086
9	0
Test details	Mean 1	Mean 2	Mean diff.	SE of diff.	N1	N2	t	DF
Control - PFOA
1	1.741	1.647	0.09309	0.3588	8	8	0.2595	12.77
3	1.207	2.61	-1.403	0.3786	8	8	3.707	11.37
5	2.317	2.257	0.06021	0.3455	5	5	0.1743	6.135
7	1.32	0.8546	0.4658	0.339	5	5	1.374	5.994
9	0.699	0.699	0	0	5	5

### Sheet: Weight Post Challenge Raw Value
	Control								PFOA
Study ID/Day	1.1	1.2	1.3	1.4	1.5	1.6	1.7	1.8	2.1	2.2	2.3	2.4	2.5	2.6	2.7	2.8
0	1.274	1.466	1.428	1.158	1.734	1.84	1.46	1.254	1.668	1.396	1.518	1.506	1.438	1.188	1.62	1.52
3	1.252	1.35	1.422	1.046	1.772	1.88	1.42	1.348	1.69	1.314	1.47	1.552	1.334	1.19	1.508	1.594
5				1.02	1.756	1.746	1.41	1.266				1.544	1.408	1.224	1.648	1.58
7				1.042	1.684	1.75	1.41	1.178				1.52	1.41	1.282	1.61	1.58
9				1.086		1.714	1.464	1.293					1.418	1.23	1.57	1.542
11				1.076	1.762	1.783	1.434	1.252				1.52	1.47	1.252		1.554
14				1.104	1.804	1.854	1.47	1.292				1.56	1.414	1.271		1.58

### Sheet: Weight Percent Change
	Contol								PFOA
Study ID/Day	1.1	1.2	1.3	1.4	1.5	1.6	1.7	1.8	2.1	2.2	2.3	2.4	2.5	2.6	2.7	2.8
0	0	0	0	0	0	0	0	0	0	0	0	0	0	0	0	0
3	-1.72684	-7.91269	-0.420168	-9.67185	2.19146	2.17391	-2.73973	7.49601	1.31894	-5.87393	-3.16206	3.05445	-7.23227	0.16835	-6.91358	4.86842
5				-11.9171	1.26874	-5.1087	-3.42466	0.956938				2.52324	-2.08623	3.0303	1.7284	3.94737
7				-10.0173	-2.88351	-4.8913	-3.42466	-6.06061				0.929615	-1.94715	7.91246	-0.617284	3.94737
9				-6.21762		-6.84783	0.273973	3.11005					-1.39082	3.53535	-3.08642	1.44737
11				-7.08117	1.61476	-3.09783	-1.78082	-0.15949				0.929615	2.22531	5.38721		2.23684
14				-4.66321	4.03691	0.76087	0.684932	3.0303				3.58566	-1.66898	6.98653		3.94737

### Sheet: Mixed Effects Analysis Weight
Mixed effects model of Change in weight post challenge
Fixed effects (type III)	P value	P value summary	Statistically significant (P < 0.05)?	F (DFn, DFd)	Geisser-Greenhouse's epsilon
Time	0.1395	ns	No	F (2.603, 21.69) = 2.075	0.4338
Column Factor	0.0391	*	Yes	F (1, 14) = 5.178
Time x Column Factor	0.0349	*	Yes	F (2.603, 21.69) = 3.597	0.4338
Difference between column means
Predicted mean of Control	-2.216
Predicted mean of PFOA	0.935
Difference between predicted means	-3.151
SE of difference	1.385
95% CI of difference	-6.120 to -0.1810
Data summary
Number of columns (Column Factor)	2
Number of rows (Time)	7
Number of subjects (Subject)	16
Number of missing values	34
Number of families	9
Number of comparisons per row family	1
Number of comparisons per column family	21
Alpha	0.05
Šídák's multiple comparisons test	Mean diff.	95.00% CI of diff.	Below threshold?	Summary	Adjusted P Value
0
Control vs. PFOA	0
3
Control vs. PFOA	0.3952	-5.163 to 5.954	No	ns	0.8807
5
Control vs. PFOA	-5.474	-12.05 to 1.107	No	ns	0.0867
7
Control vs. PFOA	-7.5	-12.60 to -2.397	Yes	*	0.0101
9
Control vs. PFOA	-2.547	-9.924 to 4.830	No	ns	0.414
11
Control vs. PFOA	-4.796	-9.005 to -0.5861	Yes	*	0.0313
14
Control vs. PFOA	-2.443	-8.104 to 3.219	No	ns	0.3355
Control
0 vs. 3	1.326	-7.790 to 10.44	No	ns	>0.9999
0 vs. 5	3.645	-12.73 to 20.02	No	ns	0.9918
0 vs. 7	5.455	-3.181 to 14.09	No	ns	0.235
0 vs. 9	2.42	-20.94 to 25.78	No	ns	>0.9999
0 vs. 11	2.101	-7.929 to 12.13	No	ns	0.9956
0 vs. 14	-0.77	-11.01 to 9.469	No	ns	>0.9999
3 vs. 5	3.535	-6.047 to 13.12	No	ns	0.7621
3 vs. 7	5.345	-11.12 to 21.81	No	ns	0.8676
3 vs. 9	1.735	-27.11 to 30.58	No	ns	>0.9999
3 vs. 11	1.991	-11.14 to 15.12	No	ns	>0.9999
3 vs. 14	-0.88	-12.49 to 10.73	No	ns	>0.9999
5 vs. 7	1.811	-9.342 to 12.96	No	ns	0.9998
5 vs. 9	-2.453	-17.48 to 12.58	No	ns	0.9942
5 vs. 11	-1.544	-8.275 to 5.186	No	ns	0.9891
5 vs. 14	-4.415	-10.95 to 2.121	No	ns	0.1915
7 vs. 9	-3.678	-25.36 to 18.00	No	ns	0.9917
7 vs. 11	-3.355	-8.909 to 2.199	No	ns	0.268
7 vs. 14	-6.225	-11.97 to -0.4815	Yes	*	0.0372
9 vs. 11	0.6095	-14.03 to 15.25	No	ns	>0.9999
9 vs. 14	-2.374	-19.35 to 14.60	No	ns	0.9988
11 vs. 14	-2.871	-4.824 to -0.9181	Yes	*	0.0117
PFOA
0 vs. 3	1.721	-5.974 to 9.417	No	ns	0.9998
0 vs. 5	-1.829	-8.923 to 5.266	No	ns	0.9705
0 vs. 7	-2.045	-14.05 to 9.963	No	ns	0.9996
0 vs. 9	-0.1264	-14.17 to 13.92	No	ns	>0.9999
0 vs. 11	-2.695	-11.75 to 6.358	No	ns	0.7594
0 vs. 14	-3.213	-20.36 to 13.94	No	ns	0.9809
3 vs. 5	-3.04	-15.24 to 9.157	No	ns	0.9775
3 vs. 7	-3.256	-16.85 to 10.34	No	ns	0.984
3 vs. 9	-2.404	-21.63 to 16.82	No	ns	0.9997
3 vs. 11	-2.48	-30.51 to 25.55	No	ns	>0.9999
3 vs. 14	-2.998	-20.99 to 14.99	No	ns	0.9929
5 vs. 7	-0.2164	-8.776 to 8.343	No	ns	>0.9999
5 vs. 9	1.529	-11.04 to 14.10	No	ns	0.9998
5 vs. 11	-0.8411	-15.10 to 13.42	No	ns	>0.9999
5 vs. 14	-1.359	-9.881 to 7.163	No	ns	0.9953
7 vs. 9	2.197	-7.544 to 11.94	No	ns	0.9323
7 vs. 11	0.01583	-14.22 to 14.26	No	ns	>0.9999
7 vs. 14	-0.5021	-7.782 to 6.778	No	ns	>0.9999
9 vs. 11	-2.086	-18.74 to 14.57	No	ns	0.9424
9 vs. 14	-1.891	-24.50 to 20.72	No	ns	0.9962
11 vs. 14	-0.5179	-14.74 to 13.70	No	ns	>0.9999
Test details	Mean 1	Mean 2	Mean diff.	SE of diff.	N1	N2	t	DF
0
Control vs. PFOA	0	0	0	0	8	8
3
Control vs. PFOA	-1.326	-1.721	0.3952	2.585	8	8	0.1529	13.62
5
Control vs. PFOA	-3.645	1.829	-5.474	2.624	5	5	2.086	5.45
7
Control vs. PFOA	-5.455	2.045	-7.5	2.174	5	5	3.45	7.265
9
Control vs. PFOA	-2.42	0.1264	-2.547	2.856	4	4	0.8918	4.919
11
Control vs. PFOA	-2.101	2.695	-4.796	1.753	5	4	2.736	6.509
14
Control vs. PFOA	0.77	3.213	-2.443	2.344	5	4	1.042	6.344
Control
0 vs. 3	0	-1.326	1.326	1.975	8	8	0.6715	7
0 vs. 5	0	-3.645	3.645	2.408	5	5	1.514	4
0 vs. 7	0	-5.455	5.455	1.27	5	5	4.297	4
0 vs. 9	0	-2.42	2.42	2.447	4	4	0.989	3
0 vs. 11	0	-2.101	2.101	1.474	5	5	1.425	4
0 vs. 14	0	0.77	-0.77	1.505	5	5	0.5116	4
3 vs. 5	-0.11	-3.645	3.535	1.409	5	5	2.51	4
3 vs. 7	-0.11	-5.455	5.345	2.42	5	5	2.208	4
3 vs. 9	-0.6854	-2.42	1.735	3.022	4	4	0.5741	3
3 vs. 11	-0.11	-2.101	1.991	1.931	5	5	1.031	4
3 vs. 14	-0.11	0.77	-0.88	1.707	5	5	0.5155	4
5 vs. 7	-3.645	-5.455	1.811	1.639	5	5	1.104	4
5 vs. 9	-4.873	-2.42	-2.453	1.575	4	4	1.558	3
5 vs. 11	-3.645	-2.101	-1.544	0.9894	5	5	1.561	4
5 vs. 14	-3.645	0.77	-4.415	0.9608	5	5	4.595	4
7 vs. 9	-6.098	-2.42	-3.678	2.272	4	4	1.619	3
7 vs. 11	-5.455	-2.101	-3.355	0.8164	5	5	4.109	4
7 vs. 14	-5.455	0.77	-6.225	0.8444	5	5	7.373	4
9 vs. 11	-2.42	-3.03	0.6095	1.534	4	4	0.3973	3
9 vs. 14	-2.42	-0.04678	-2.374	1.778	4	4	1.335	3
11 vs. 14	-2.101	0.77	-2.871	0.2871	5	5	10	4
PFOA
0 vs. 3	0	-1.721	1.721	1.667	8	8	1.032	7
0 vs. 5	0	1.829	-1.829	1.043	5	5	1.753	4
0 vs. 7	0	2.045	-2.045	1.765	5	5	1.159	4
0 vs. 9	0	0.1264	-0.1264	1.472	4	4	0.08587	3
0 vs. 11	0	2.695	-2.695	0.9485	4	4	2.841	3
0 vs. 14	0	3.213	-3.213	1.797	4	4	1.788	3
3 vs. 5	-1.211	1.829	-3.04	1.793	5	5	1.695	4
3 vs. 7	-1.211	2.045	-3.256	1.999	5	5	1.629	4
3 vs. 9	-2.277	0.1264	-2.404	2.015	4	4	1.193	3
3 vs. 11	0.2147	2.695	-2.48	2.937	4	4	0.8444	3
3 vs. 14	0.2147	3.213	-2.998	1.885	4	4	1.591	3
5 vs. 7	1.829	2.045	-0.2164	1.258	5	5	0.172	4
5 vs. 9	1.655	0.1264	1.529	1.317	4	4	1.16	3
5 vs. 11	1.854	2.695	-0.8411	1.494	4	4	0.563	3
5 vs. 14	1.854	3.213	-1.359	0.8929	4	4	1.522	3
7 vs. 9	2.324	0.1264	2.197	1.021	4	4	2.153	3
7 vs. 11	2.711	2.695	0.01583	1.492	4	4	0.01061	3
7 vs. 14	2.711	3.213	-0.5021	0.7627	4	4	0.6583	3
9 vs. 11	1.197	3.283	-2.086	0.8243	3	3	2.53	2
9 vs. 14	1.197	3.088	-1.891	1.119	3	3	1.69	2
11 vs. 14	2.695	3.213	-0.5179	1.49	4	4	0.3477	3

### Sheet: Temp Post Challenge Raw Value
	Control								PFOA
Study ID/Day	1.1	1.2	1.3	1.4	1.5	1.6	1.7	1.8	2.1	2.2	2.3	2.4	3.1	3.2	3.3	3.4
0	98.6	101.4	100.2	97.8	100	101.3		101.3	100.7	101	100.7	99.4	100.9	102.1	100.3	100.3
3	99.9	102.1	100	98.9	99.7	100.8		100.2	101	101.6	100	101.4	100.4	102.9	101.4	98.5
5				101.9	101.7	101.2		100.6				99.4	101.8	100.8	100.9	101.1
7				98.8	97.9	100.1		100.4				100.9	98.8	101.5	100.7	101.4
9				99.6		100.4		101.3				100.5	100.8	101.7	100.8	101.1
11				99.6	97.8	101.1		99.8				101.5	101.6	101		101.8
14				99.4	101	100.3		101.4				101.4	101.4	102.7		102.9

### Sheet: Temp Percent Change
	Control								PFOA
Study ID/Day	1.1	1.2	1.3	1.4	1.5	1.6	1.7	1.8	2.1	2.2	2.3	2.4	2.5	2.6	2.7	2.8
0	0	0	0	0	0	0		0	0	0	0	0	0	0	0	0
3	1.31846	0.690335	-0.199601	1.12474	-0.3	-0.493583		-1.08588	0.297915	0.594059	-0.695134	2.01207	-0.49554	0.783546	1.09671	-1.79462
5				4.19223	1.7	-0.0987167		-0.691017				0	0.891972	-1.27326	0.598205	0.797607
7				1.02249	-2.1	-1.1846		-0.88845				1.50905	-2.08127	-0.587659	0.398804	1.09671
9				1.84049		-0.88845		0				1.10664	-0.099108	-0.391773	0.498504	0.797607
11				1.84049	-2.2	-0.197433		-1.48075				2.11268	0.693756	-1.07738		1.49551
14				1.63599	1	-0.987167		0.0987167				2.01207	0.49554	0.587659		2.59222

### Sheet: Mixed effects of Temp change
Mixed effects model of Change in Temperature post challenge
Fixed effects (type III)	P value	P value summary	Statistically significant (P < 0.05)?	F (DFn, DFd)	Geisser-Greenhouse's epsilon
Time	0.1052	ns	No	F (3.193, 23.95) = 2.251	0.5321
Column Factor	0.5282	ns	No	F (1, 13) = 0.4200
Time x Column Factor	0.1741	ns	No	F (3.193, 23.95) = 1.787	0.5321
Random effects	SD	Variance
Subject	0.6281	0.3945
Residual	0.8823	0.7784
Difference between column means
Predicted mean of Control	0.1745
Predicted mean of PFOA	0.443
Difference between predicted means	-0.2685
SE of difference	0.4143
95% CI of difference	-1.164 to 0.6266
Data summary
Number of columns (Column Factor)	2
Number of rows (Time)	7
Number of subjects (Subject)	15
Number of missing values	33
Number of families	9
Number of comparisons per row family	1
Number of comparisons per column family	21
Alpha	0.05
Šídák's multiple comparisons test	Mean diff.	95.00% CI of diff.	Below threshold?	Summary	Adjusted P Value
0
Control vs. PFOA	0
3
Control vs. PFOA	-0.07424	-1.244 to 1.095	No	ns	0.8929
5
Control vs. PFOA	1.073	-2.238 to 4.383	No	ns	0.4128
7
Control vs. PFOA	-0.8548	-3.041 to 1.331	No	ns	0.3842
9
Control vs. PFOA	-0.06503	-3.115 to 2.984	No	ns	0.9448
11
Control vs. PFOA	-1.316	-4.106 to 1.475	No	ns	0.2887
14
Control vs. PFOA	-0.985	-2.880 to 0.9098	No	ns	0.25
Control
0 vs. 3	-0.1506	-1.856 to 1.554	No	ns	>0.9999
0 vs. 5	-1.276	-11.75 to 9.196	No	ns	0.9998
0 vs. 7	0.7876	-5.475 to 7.050	No	ns	0.9997
0 vs. 9	-0.3173	-16.56 to 15.92	No	ns	>0.9999
0 vs. 11	0.5094	-7.947 to 8.966	No	ns	>0.9999
0 vs. 14	-0.4369	-5.876 to 5.002	No	ns	>0.9999
3 vs. 5	-1.464	-7.714 to 4.785	No	ns	0.9161
3 vs. 7	0.599	-3.609 to 4.806	No	ns	0.9985
3 vs. 9	-0.4689	-9.460 to 8.522	No	ns	>0.9999
3 vs. 11	0.3207	-5.158 to 5.800	No	ns	>0.9999
3 vs. 14	-0.6256	-4.554 to 3.303	No	ns	0.9954
5 vs. 7	2.063	-6.053 to 10.18	No	ns	0.8731
5 vs. 9	0.8168	-16.94 to 18.57	No	ns	>0.9999
5 vs. 11	1.785	-6.308 to 9.878	No	ns	0.9408
5 vs. 14	0.8387	-5.695 to 7.372	No	ns	0.9996
7 vs. 9	-0.6675	-4.443 to 3.108	No	ns	0.783
7 vs. 11	-0.2782	-3.865 to 3.309	No	ns	>0.9999
7 vs. 14	-1.225	-7.387 to 4.938	No	ns	0.9703
9 vs. 11	0.2632	-12.68 to 13.21	No	ns	>0.9999
9 vs. 14	0.06817	-1.727 to 1.864	No	ns	>0.9999
11 vs. 14	-0.9463	-9.580 to 7.687	No	ns	>0.9999
PFOA
0 vs. 3	-0.2249	-2.161 to 1.711	No	ns	>0.9999
0 vs. 5	-0.2029	-2.926 to 2.520	No	ns	>0.9999
0 vs. 7	-0.06713	-4.448 to 4.314	No	ns	>0.9999
0 vs. 9	-0.3824	-2.271 to 1.506	No	ns	0.9969
0 vs. 11	-0.8061	-7.409 to 5.796	No	ns	0.9998
0 vs. 14	-1.422	-6.406 to 3.562	No	ns	0.7935
3 vs. 5	0.1175	-6.173 to 6.408	No	ns	>0.9999
3 vs. 7	0.2533	-5.268 to 5.774	No	ns	>0.9999
3 vs. 9	-0.06194	-4.730 to 4.606	No	ns	>0.9999
3 vs. 11	-0.6798	-10.94 to 9.579	No	ns	>0.9999
3 vs. 14	-1.296	-11.44 to 8.847	No	ns	0.9996
5 vs. 7	0.1358	-5.050 to 5.322	No	ns	>0.9999
5 vs. 9	-0.1795	-2.740 to 2.381	No	ns	>0.9999
5 vs. 11	-0.7021	-5.519 to 4.115	No	ns	0.9981
5 vs. 14	-1.318	-6.789 to 4.153	No	ns	0.9029
7 vs. 9	-0.3152	-3.254 to 2.623	No	ns	>0.9999
7 vs. 11	-0.8219	-7.436 to 5.792	No	ns	0.9997
7 vs. 14	-1.438	-5.564 to 2.689	No	ns	0.6188
9 vs. 11	-0.4528	-4.126 to 3.221	No	ns	0.9997
9 vs. 14	-1.069	-3.512 to 1.375	No	ns	0.4128
11 vs. 14	-0.6157	-4.979 to 3.748	No	ns	0.9987
Test details	Mean 1	Mean 2	Mean diff.	SE of diff.	N1	N2	t	DF
0
Control vs. PFOA	0	0	0	0	7	8
3
Control vs. PFOA	0.1506	0.2249	-0.07424	0.5403	7	8	0.1374	12.79
5
Control vs. PFOA	1.276	0.2029	1.073	1.168	4	5	0.9186	3.801
7
Control vs. PFOA	-0.7876	0.06713	-0.8548	0.9194	4	5	0.9297	6.818
9
Control vs. PFOA	0.3173	0.3824	-0.06503	0.8502	3	5	0.07648	2.488
11
Control vs. PFOA	-0.5094	0.8061	-1.316	1.124	4	4	1.17	5.667
14
Control vs. PFOA	0.4369	1.422	-0.985	0.7729	4	4	1.274	5.955
Control
0 vs. 3	0	0.1506	-0.1506	0.3406	7	7	0.4422	6
0 vs. 5	0	1.276	-1.276	1.097	4	4	1.163	3
0 vs. 7	0	-0.7876	0.7876	0.6562	4	4	1.2	3
0 vs. 9	0	0.3173	-0.3173	0.8036	3	3	0.3949	2
0 vs. 11	0	-0.5094	0.5094	0.886	4	4	0.5749	3
0 vs. 14	0	0.4369	-0.4369	0.5699	4	4	0.7666	3
3 vs. 5	-0.1887	1.276	-1.464	0.6548	4	4	2.236	3
3 vs. 7	-0.1887	-0.7876	0.599	0.4408	4	4	1.359	3
3 vs. 9	-0.1516	0.3173	-0.4689	0.4449	3	3	1.054	2
3 vs. 11	-0.1887	-0.5094	0.3207	0.5741	4	4	0.5587	3
3 vs. 14	-0.1887	0.4369	-0.6256	0.4116	4	4	1.52	3
5 vs. 7	1.276	-0.7876	2.063	0.8503	4	4	2.426	3
5 vs. 9	1.134	0.3173	0.8168	0.8785	3	3	0.9298	2
5 vs. 11	1.276	-0.5094	1.785	0.848	4	4	2.105	3
5 vs. 14	1.276	0.4369	0.8387	0.6846	4	4	1.225	3
7 vs. 9	-0.3502	0.3173	-0.6675	0.1868	3	3	3.573	2
7 vs. 11	-0.7876	-0.5094	-0.2782	0.3758	4	4	0.7403	3
7 vs. 14	-0.7876	0.4369	-1.225	0.6456	4	4	1.897	3
9 vs. 11	0.3173	0.0541	0.2632	0.6406	3	3	0.4109	2
9 vs. 14	0.3173	0.2492	0.06817	0.08885	3	3	0.7672	2
11 vs. 14	-0.5094	0.4369	-0.9463	0.9045	4	4	1.046	3
PFOA
0 vs. 3	0	0.2249	-0.2249	0.4194	8	8	0.5361	7
0 vs. 5	0	0.2029	-0.2029	0.4003	5	5	0.5069	4
0 vs. 7	0	0.06713	-0.06713	0.644	5	5	0.1042	4
0 vs. 9	0	0.3824	-0.3824	0.2776	5	5	1.377	4
0 vs. 11	0	0.8061	-0.8061	0.6918	4	4	1.165	3
0 vs. 14	0	1.422	-1.422	0.5222	4	4	2.723	3
3 vs. 5	0.3204	0.2029	0.1175	0.9247	5	5	0.1271	4
3 vs. 7	0.3204	0.06713	0.2533	0.8116	5	5	0.3121	4
3 vs. 9	0.3204	0.3824	-0.06194	0.6862	5	5	0.09027	4
3 vs. 11	0.1264	0.8061	-0.6798	1.075	4	4	0.6324	3
3 vs. 14	0.1264	1.422	-1.296	1.063	4	4	1.219	3
5 vs. 7	0.2029	0.06713	0.1358	0.7624	5	5	0.1781	4
5 vs. 9	0.2029	0.3824	-0.1795	0.3764	5	5	0.4769	4
5 vs. 11	0.1041	0.8061	-0.7021	0.5047	4	4	1.391	3
5 vs. 14	0.1041	1.422	-1.318	0.5732	4	4	2.299	3
7 vs. 9	0.06713	0.3824	-0.3152	0.432	5	5	0.7298	4
7 vs. 11	-0.01579	0.8061	-0.8219	0.6929	4	4	1.186	3
7 vs. 14	-0.01579	1.422	-1.438	0.4324	4	4	3.325	3
9 vs. 11	0.3533	0.8061	-0.4528	0.3849	4	4	1.176	3
9 vs. 14	0.3533	1.422	-1.069	0.256	4	4	4.174	3
11 vs. 14	0.8061	1.422	-0.6157	0.4572	4	4	1.347	3
